# Loss of PI5P4Kα slows the progression of a *Pten* mutant basal cell model of prostate cancer

**DOI:** 10.1101/2024.08.12.607541

**Authors:** Joanna Triscott, Marika Lehner, Andrej Benjak, Matthias Reist, Brooke M. Emerling, Charlotte K.Y. Ng, Simone de Brot, Mark A. Rubin

## Abstract

While early prostate cancer (PCa) depends on the androgen receptor (AR) signaling pathway, which is predominant in luminal cells, there is much to be understood about the contribution of epithelial basal cells in cancer progression. Herein, we observe cell-type specific differences in the importance of the metabolic enzyme phosphatidylinositol 5-phosphate 4-kinase alpha (PI5P4Kα; gene name *PIP4K2A*) in the prostate epithelium. We report the development of a basal-cell-specific genetically engineered mouse model (GEMM) targeting *Pip4k2a* alone or in combination with the tumor suppressor phosphatase and tensin homolog (*Pten*). PI5P4Kα is enriched in basal cells, and no major histopathological changes were detectable following gene deletion. Notably, the combined loss of *Pip4k2a* slowed the development of *Pten* mutant mouse prostatic intraepithelial neoplasia (mPIN). Through the inclusion of a lineage tracing reporter, we utilize single-cell RNA sequencing to evaluate changes resulting from *in vivo* downregulation of *Pip4k2a* and characterize cell populations influenced in the established Probasin-Cre and Cytokeratin 5 (CK5)- Cre driven GEMMs. Transcriptomic pathway analysis points towards the disruption of lipid metabolism as a mechanism for reduced tumor progression. This was functionally supported by shifts of carnitine lipids in LNCaP PCa cells treated with *siPIP4K2A*. Overall, these data nominate PI5P4Kα as a target for PTEN mutant PCa.

**One Sentence Summary:** Loss of PI5P4Kα slows cancer progression in prostate basal cells.
