## Supplemental Table S5 for "Loss of PI5P4Kα slows the progression of a *Pten* mutant basal cell model of prostate cancer"

### Sheet: Table S5
Table S5. Metabolomics summary
		RPMI	Opt only	Opt only	Opt only	Opt only	Opt only	NT control	NT control	NT control	NT control	NT control	RPMI	NT control	NT control	siPIP4K2A	siPIP4K2A	siPIP4K2A	siPIP4K2A	siPIP4K2A	siPIP4K2A	siPIP4K2A	RPMI	RPMI	RPMI	RPMI	RPMI	Opt only	Opt only
		MK_MPTA_042019_1_1	MK_MPTA_042019_10_10	MK_MPTA_042019_11_11	MK_MPTA_042019_12_12	MK_MPTA_042019_13_13	MK_MPTA_042019_14_14	MK_MPTA_042019_15_15	MK_MPTA_042019_16_16	MK_MPTA_042019_17_17	MK_MPTA_042019_18_18	MK_MPTA_042019_19_19	MK_MPTA_042019_2_2	MK_MPTA_042019_20_20	MK_MPTA_042019_21_21	MK_MPTA_042019_22_22	MK_MPTA_042019_23_23	MK_MPTA_042019_24_24	MK_MPTA_042019_25_25	MK_MPTA_042019_26_26	MK_MPTA_042019_27_27	MK_MPTA_042019_28_28	MK_MPTA_042019_3_3	MK_MPTA_042019_4_4	MK_MPTA_042019_5_5	MK_MPTA_042019_6_6	MK_MPTA_042019_7_7	MK_MPTA_042019_8_8	MK_MPTA_042019_9_9
2-AMINOISOBUTYRATE	Pyrimidine metabolism	13881.5	7123.25	8880.8	8743.36	9936.56	9028.54	8931.8	7767.55	7582.71	7492.49	9298.77	11181.8	7160.3	8417.29	7921.71	8116.24	6826.43	6468.93	7948.94	7733.57	9353.82	7245.56	8567.96	9903.51	9470.37	7891.94	7380.08	6612.58
2-HYDROXYBUTYRATE	Propanoate metabolism	4918.43	3669.69	5285.05	3682.15	4343.62	4288.72	4156.72	3583.59	2597.29	3577.88	4715.65	5161.95	3452.55	3367.82	3524.25	3739.68	3898.54	3454.9	3472.78	3318.54	3977.9	2989.58	3120.84	3946.6	3590.1	4092.2	4277.78	4203.27
2-PHOSPHOGLYCERATE/3-PHOSPHOGLYCERATE	Glycolysis	1.63568e+06	378299	1.08512e+06	649178	872826	367601	863343	322125	296619	349244	570340	1.43321e+06	347391	549882	352068	360763	312501	291757	328796	240679	326939	1.18753e+06	263733	311999	298291	289078	413986	365168
3-SULFINOALANINE	Cysteine and methionine metabolism	800.302	393.768	783.329	1040.03	887.338	279.401	374.875	577.897	124.255	247.632	745.364	437.863	658.251	474.496	480.722	415.046	430.222	413.43	393.007	376.809	363.877	551.173	340.967	465.02	379.425	354.798	544.32	382.629
4-ACETAMIDOBUTANOATE	Arginine and proline metabolism	66325.9	18228.6	25943.6	20545	21936.4	20584.6	22327.7	18330.4	16844.3	21531.6	27805.8	53103.5	23602	18904.3	19395.2	23405	27084	23310.6	19652.2	16524.5	27544.4	34679.2	46315.5	65071	46906.8	53167.9	25477.5	19476.8
4-GUANIDINOBUTANOATE	Arginine and proline metabolism	1781.47	3101.13	4872.18	3204.61	3512.93	3010.86	3974.33	2924.29	2511.18	2796.33	5014.93	1205.1	2158.05	3495.94	2719.83	4213.5	4191.65	2516.46	3297.85	1651.36	4567.33	635.891	1415.12	1288	1397.39	1463.92	4066.37	3892.2
4-HYDROXY-PROLINE	Arginine and proline metabolism	4.78614e+06	5.82412e+06	5.54613e+06	5.59488e+06	6.07348e+06	6.82963e+06	6.03114e+06	5.59593e+06	5.50935e+06	5.9439e+06	5.90169e+06	4.19779e+06	4.48702e+06	4.6384e+06	5.55406e+06	6.09894e+06	5.01689e+06	4.61458e+06	5.17175e+06	5.82553e+06	6.67483e+06	3.13797e+06	4.35085e+06	4.51274e+06	4.28752e+06	3.5241e+06	5.34154e+06	4.84207e+06
4-IMIDAZOLEACETATE	Histidine metabolism	7970.9	18401	22948.8	23011.7	26385.3	23915.7	22672.2	21784	24215.6	26122.1	24001.2	7007.87	20050.5	20228.6	20061.9	22310.2	20557.5	17408	18675.7	18776.9	26372.4	5822.42	6036.83	6528.94	5071.83	5054.99	19591.3	18103.3
5'-DEOXYADENOSINE	Purine metabolism	10936.5	16961.2	15047.4	14028.7	13029.5	16461.4	15292.6	14072.8	14369.2	14658.4	10778.4	13772.7	13480.7	15002	10376.5	12472.5	12991.8	11576.8	12834.4	11785.2	14754.7	10432.6	13174.6	13106	13038.5	12307.2	14302	16999.2
ACETYL-COA	TCA cycle	4.54917e+07	2.9701e+07	2.52339e+07	3.0337e+07	3.14084e+07	3.19108e+07	2.025e+07	2.74119e+07	3.50243e+07	3.00974e+07	1.6579e+07	4.5463e+07	2.08163e+07	2.68633e+07	3.51055e+07	3.28411e+07	2.35974e+07	2.79018e+07	3.14866e+07	4.02111e+07	2.97065e+07	4.41131e+07	4.9582e+07	4.8348e+07	4.84065e+07	4.53835e+07	2.77087e+07	2.50907e+07
ACETYLCARNITINE	Beta-oxidation	3813.59	4347.5	3946.95	1680.21	2670.79	1465.27	2838.26	6401.34	7470.04	5383.6	4559.58	3651.92	1768.25	1850.81	5255.27	5208.42	4274.1	6455.71	6282.18	5334.88	2945.05	2861.03	2462.45	3641.65	3164.17	4077.12	3771.25	4716.37
ADENINE	Purine metabolism	161070	112827	194508	174273	200088	93723.9	195314	87334	110507	79186.8	136812	95149.6	100617	90539.8	89834.4	182661	103518	83311.3	116260	59910	88763.5	111417	103905	151953	113701	99080.6	112743	85308.1
ADENOSINE 3',5'-CYCLIC PHOSPHATE	Purine metabolism	840.456	658.681	1185.33	1414.96	1225.02	866.523	602.296	659.215	775.823	730.83	780.661	1186.27	745.304	751.949	611.836	832.15	596.183	745.267	679.442	662.734	725.75	885.859	745.809	682.976	867.101	614.943	646.415	641.461
ADENOSINE DIPHOSPHATE RIBOSE	Purine metabolism	4144.26	2304.61	5225.75	5943.74	3843.91	1843.91	3795.8	1582.22	2674.17	1702.25	1465.59	4349.88	2380.51	2128.82	2749.83	2410.59	2232.78	1978.56	2313.18	1858.37	2222.63	6265.04	2153.69	1941.01	1835.21	2716.61	1649.21	2181.55
ALANINE	Alanine, aspartate and glutamate metabolism	3.08495e+06	2.5554e+06	2.67827e+06	2.73581e+06	2.84453e+06	3.00021e+06	2.52371e+06	2.46348e+06	2.65869e+06	2.64571e+06	2.72802e+06	2.74751e+06	2.29382e+06	2.31564e+06	2.70844e+06	2.73066e+06	2.48583e+06	2.2603e+06	2.49328e+06	2.68646e+06	3.06202e+06	2.20115e+06	2.72251e+06	2.96629e+06	2.72177e+06	2.56247e+06	2.59161e+06	2.39907e+06
ALLANTOIN	Purine metabolism	4452.67	4171.09	4104.82	4165.06	3900.32	4303.67	4619.53	4006	3952.49	3957.42	4202.28	4050.8	3706.03	4511.48	3468.23	4320.18	4254.21	4027.52	3780.95	3857.09	4082.06	6104.83	4353.71	5030.08	5908.47	4073.26	4311.21	5036.18
ALLOTHREONINE/THREONINE	Glycine, serine and threonine metabolism	261522	311029	352690	337112	343201	361084	315873	333891	318682	331358	244492	250659	287781	319899	337061	321012	297002	275200	298991	325691	341514	228891	240299	241351	219985	206466	320429	307567
ALPHA-GLUCOSE (CL ADDUCT)	Glycolysis	1775.87	883.618	514.429	460.756	727.486	754.036	806.903	732.32	876.972	1054.69	1630.74	1264.43	1359.96	399.505	969.599	1199.91	1472.59	988.839	737.923	662.413	1243.6	751.363	848.359	1608.86	1939.54	2049.39	1415.61	575.798
AMINOADIPATE	Lysine degradation	4251.83	4853.46	5697.07	4778.41	5385.1	4637.82	4693.97	4588.55	4964.45	4563.3	5695.05	3804.95	4830.43	5057.92	5277.83	5074.05	4465.92	4474.04	4710.92	4477.45	5695.54	2647.49	3308.78	3241.57	3335.85	3002.36	4321.97	5073.51
AMP	OXOPHOS	3.97536e+06	381371	3.87541e+06	4.84186e+06	4.27421e+06	375471	1.03066e+06	200330	241808	202631	410475	2.78534e+06	462192	629227	398904	298558	254149	241603	296204	208695	311467	2.82462e+06	293977	259763	280022	264021	229641	250346
ANSERINE	Histidine metabolism	17589	6331.38	10623.8	8034.81	9917.11	7179.53	6264.84	5220.02	4921.64	5232.97	7200.16	14781.5	6019.49	7181.97	5680.57	6718.31	6340.84	5313.47	6319.72	4629.8	5942.69	9638.42	9195.22	9342.91	10828.7	7659.74	6686.61	5695.42
ARGININE	Urea cycle	3.25308e+06	4.111e+06	4.48621e+06	4.35646e+06	4.60752e+06	4.79631e+06	3.19552e+06	3.45387e+06	3.99841e+06	4.82525e+06	5.2959e+06	4.3174e+06	4.52297e+06	4.08237e+06	4.52216e+06	4.7506e+06	4.06061e+06	4.75633e+06	4.75459e+06	4.29476e+06	6.96156e+06	2.86356e+06	4.23691e+06	5.27536e+06	4.94455e+06	4.60705e+06	5.20349e+06	4.47242e+06
ASPARAGINE	Alanine, aspartate and glutamate metabolism	891963	611765	734196	705631	824642	794427	709144	669208	728366	682010	816174	684773	565699	643483	809533	781432	631000	593782	716623	706825	938886	454118	622612	683189	612826	497430	624620	558267
ASPARTATE	Alanine, aspartate and glutamate metabolism	881678	1.62267e+06	1.36074e+06	1.40404e+06	1.37613e+06	1.49194e+06	1.45951e+06	1.46564e+06	1.43497e+06	1.55776e+06	1.46514e+06	934265	1.60482e+06	1.41556e+06	1.44577e+06	1.62832e+06	1.44551e+06	1.54599e+06	1.55743e+06	1.53367e+06	1.53452e+06	942303	1.14584e+06	1.08892e+06	1.00389e+06	1.10895e+06	1.5021e+06	1.6286e+06
ATP	Purine metabolism	2.70967e+06	4.3889e+06	1.85053e+06	1.53088e+06	1.85719e+06	4.85528e+06	3.41937e+06	4.79858e+06	3.93897e+06	4.01438e+06	3.6863e+06	2.19617e+06	3.28991e+06	3.99741e+06	4.00398e+06	5.15238e+06	5.40877e+06	3.60543e+06	4.02116e+06	3.02899e+06	3.8908e+06	2.46824e+06	6.09435e+06	4.64282e+06	5.4616e+06	4.1636e+06	4.37797e+06	5.15661e+06
BETA-ALANINE/SARCOSINE	Beta-alanine metabolism	25658.9	16596.6	19476.9	18941	19193.1	18549.8	18370.2	14404.8	16029.4	17425.2	20186.5	25156	16264	18090.6	15990.3	19403	16042.1	15483.1	16107.2	16186.6	17933.8	17474.3	24398.4	22621.9	21501.9	19053	17400.5	15629
BETAINE	Glycine, serine and threonine metabolism	1.32257e+07	1.11258e+07	1.43313e+07	1.31416e+07	1.536e+07	1.42067e+07	1.27364e+07	1.14784e+07	1.35113e+07	1.35972e+07	1.68496e+07	1.38959e+07	1.37678e+07	1.2368e+07	1.28801e+07	1.43018e+07	1.36111e+07	1.19721e+07	1.0765e+07	1.44799e+07	1.60736e+07	1.28184e+07	1.50984e+07	1.29867e+07	1.17224e+07	1.18774e+07	1.23744e+07	1.17914e+07
BIOTIN	Biotin metabolism	85804.2	54348	72164.7	58928.7	72512.9	49599.3	67713.7	45966.8	43989.8	60456.4	82414.6	65625.8	54288.2	53354	72435.7	75614.4	81904.5	61385	60250.4	56196.8	85330.8	43502.1	50235.4	69742.4	54353	60460.7	61884.2	50856.3
BUTYRYLCARNITINE	Beta-oxidation	4.30523e+06	3.69265e+06	4.05074e+06	3.75185e+06	4.17207e+06	3.90319e+06	4.31366e+06	3.67148e+06	3.69e+06	4.33914e+06	4.59821e+06	3.36492e+06	3.96109e+06	4.0408e+06	3.54893e+06	4.55887e+06	3.72003e+06	4.09736e+06	3.99661e+06	4.0703e+06	4.49605e+06	2.4563e+06	3.87847e+06	3.96201e+06	3.33839e+06	3.30868e+06	3.84933e+06	3.77724e+06
CARNITINE	Beta-oxidation	3.00217e+06	2.71176e+06	3.34686e+06	3.25737e+06	3.40175e+06	3.59439e+06	3.39129e+06	2.75435e+06	2.76074e+06	3.37704e+06	4.08644e+06	2.6396e+06	3.47161e+06	3.78228e+06	2.01028e+06	2.33078e+06	2.37207e+06	2.19118e+06	2.26018e+06	2.18714e+06	2.93445e+06	1.97026e+06	2.32235e+06	2.14111e+06	1.96861e+06	2.22033e+06	3.04234e+06	3.58843e+06
CARNOSINE	Histidine metabolism	580796	137626	168137	130824	145065	140110	126230	110253	97274.8	110074	133945	463345	112901	138342	113312	140547	123521	121680	129656	100187	131335	298532	352014	361572	343084	318633	127363	119575
CDP-ETHANOLAMINE	Glycerophospholipid metabolism	2944.86	1460.03	2436.01	2323.15	2665.28	1422.04	2044.13	1964.25	2460.34	1892.37	2259.53	2698.66	2211.46	1933.83	1564.44	1503	1549.06	1139.88	1807.95	961.711	1681.24	1971.49	1586.13	1376.78	1576.16	1422.06	1700.65	1448.62
CHOLINE	Glycerophospholipid metabolism	2.19394e+07	2.20524e+07	2.93671e+07	3.07997e+07	3.13215e+07	2.43191e+07	2.5046e+07	2.16425e+07	2.32589e+07	2.37018e+07	2.78014e+07	1.94933e+07	2.26469e+07	2.33901e+07	1.9312e+07	2.26019e+07	2.01623e+07	1.78007e+07	1.87163e+07	1.83778e+07	2.31422e+07	1.73759e+07	1.16857e+07	1.09186e+07	1.02668e+07	1.10583e+07	2.08932e+07	2.01088e+07
CIS-4-HYDROXY-PROLINE	Arginine and proline metabolism	35932.6	44852.7	43405.1	38967.8	47276.6	46317.3	46563.7	43928.6	45166.1	42513	37377.3	28588	32661.6	38629.1	40213.1	42987.5	31947.9	38761.7	41513.1	51491.3	38014.2	30595.7	34058.1	39057.2	33615.4	28685.2	41380.1	40694.4
CITRATE	TCA cycle	1.22693e+07	1.30599e+07	1.26036e+07	1.16824e+07	1.15608e+07	1.17233e+07	1.07077e+07	1.33569e+07	1.26403e+07	1.23845e+07	1.18725e+07	1.19092e+07	1.26251e+07	1.33415e+07	1.42623e+07	1.39421e+07	1.35202e+07	1.29112e+07	1.39112e+07	1.30302e+07	1.20781e+07	1.08544e+07	1.19725e+07	1.1643e+07	1.2362e+07	1.06501e+07	1.23835e+07	1.43468e+07
CITRULLINE	Urea cycle	7351.44	4226.17	5847.06	4883.54	5712.99	4434.74	4810.26	3795.33	4581.5	3345.02	4671.37	8343.19	4510.5	4252.11	4534.34	4845.83	4949.35	4328.52	3806.84	4503.99	6065.27	11764.3	6434.82	7316.06	5741.3	7772.77	4007.17	3913.26
CREATINE	Glycine, serine and threonine metabolism	5.50923e+07	3.88935e+07	5.20179e+07	5.09421e+07	5.19922e+07	4.07987e+07	4.82519e+07	3.51833e+07	3.82344e+07	3.75802e+07	4.73668e+07	5.46014e+07	4.56616e+07	4.82493e+07	3.9142e+07	3.96403e+07	3.87477e+07	3.69428e+07	3.93929e+07	3.7724e+07	4.07722e+07	5.06508e+07	4.0732e+07	4.03153e+07	3.88147e+07	3.68589e+07	3.5832e+07	3.58626e+07
CREATININE	Arginine and proline metabolism	1.24551e+06	584178	542396	484528	544287	629023	571666	588416	628506	674872	576847	1.10786e+06	624243	580523	690145	769928	692237	665155	678953	558927	778118	809468	1.15011e+06	1.3346e+06	1.17194e+06	1.13898e+06	593946	577230
CYSTATHIONINE	Glycine, serine and threonine metabolism	327102	262596	338002	233481	351043	314364	316725	391454	305339	375775	492456	300819	291627	365255	366446	388996	368954	288040	347717	215762	387503	139226	174742	200908	204772	163720	360643	292616
CYSTEATE	Taurine and hypotaurine metabolism	273.882	508.932	297.482	487.353	431.981	308.153	321.228	306.761	414.213	280.471	413.717	315.601	340.815	688.93	356.769	307.731	381.917	261.853	495.228	440.792	258.436	392.362	419.871	365.082	302.276	277.071	294.109	279.915
CYTIDINE	Pyrimidine metabolism	3029.1	656.404	4969.39	6788.84	5134.14	816.608	916.993	1055.4	1241.55	982.65	997.083	2554.14	942.783	983.129	1074.3	1324.12	1139.05	1305.35	884.258	868.092	1160.88	2645.61	1428.36	974.088	974.936	809.118	929.519	615.056
CYTIDINE DIPHOSPHATE	Pyrimidine metabolism	15719.2	9000.3	17718.1	17165.2	19851.2	9158.79	10412.3	5673.73	5461.92	5127.55	12512.1	16205.7	7793.97	12056.9	4227.98	4520.23	5905.34	4936.65	5430.38	6913.75	5756.62	15102.3	3636.35	4072.01	4348.3	3706.27	7731.64	6923.27
CYTOSINE	Pyrimidine metabolism	3998.77	1171.05	7033.82	12665.6	7132	1227.12	1000.13	1505.05	1019.72	1269.22	1596.56	3714.54	1891.79	1232.21	1338.4	2066.39	2236.31	2309.39	816.72	1422.31	1636.94	3225.19	1543.61	1424.03	1294.16	1608.65	1979.5	1150.87
DECANOYLCARNITINE	Beta-oxidation	323553	804970	409509	326897	396184	361481	698342	500695	575351	522764	461735	356899	399605	537247	716715	776267	706546	703542	705405	698414	636311	270236	416854	347052	366907	340042	842032	802583
DEOXYCARNITINE	Beta-oxidation	1.61115e+06	1.99269e+06	2.34931e+06	2.02654e+06	2.33783e+06	2.15309e+06	2.24774e+06	1.96387e+06	1.839e+06	2.15359e+06	2.12578e+06	1.37588e+06	1.97599e+06	1.8648e+06	2.04564e+06	2.22462e+06	2.10807e+06	1.68538e+06	1.8724e+06	1.83411e+06	2.21429e+06	966384	1.31068e+06	1.2854e+06	1.21751e+06	1.03106e+06	1.75964e+06	1.84122e+06
DEOXYCYTIDINE	Pyrimidine metabolism	2156.35	2867.84	3096.04	2344.18	2871.13	2740.15	3076.31	2267.07	1935.85	2621.23	3209.19	2352.04	3179.82	2816.29	2717.27	2951.66	2344.43	2428.21	2425.33	1667.73	1818.57	1221.72	2046.27	2317.13	2113.37	2710.73	2747.02	2862.38
DEOXYRIBOSE	Pentose phosphate pathway	3027.25	1400.82	3159.27	3117.56	2274.74	2230.14	2257.76	1547.69	1191.21	1591.85	2553.98	2659.98	1867.9	1612.77	1432.12	2131.23	1803.02	2038.25	1407.83	1622.03	2144.31	2493.54	2188.6	2389.39	2183.57	2298.81	2168.27	1553.85
DEOXYURIDINE	Pyrimidine metabolism	771.408	6064.08	2952.47	1353.91	1797.05	5435.41	3288.14	4701.88	4005.02	3918.34	4258.88	793.953	4425.82	3726.66	4212.17	6021.71	6162.97	5161.17	4879.43	3242.79	4153.19	429.582	2094.13	1961.51	2343.02	2890.51	7509.11	6969.21
DEOXYURIDINE-MONOPHOSPHATE	Pyrimidine metabolism	1292.34	3425.53	1709.92	947.76	1281.75	1930.74	2027.42	3032.4	3226.88	1917.26	1883.17	1388.11	2573.51	2883.79	3036.86	3156.13	2265.59	2750.47	3373.51	3020.74	2836.27	907.236	1729.05	2117.92	2038.14	2105.64	3202.54	2597.52
DIETHANOLAMINE	Organic chemical compound (surfactant)	52455	42945	69863.2	44329.4	53404	17488.6	20256.3	22733.7	39567.2	21086.1	65304.8	47515.8	58344	61036.2	56665.8	55521.2	37732.5	67445.9	44318.2	45416.5	60296.3	31691	18398.4	17755.7	22047.2	15049.3	57103.7	47781
DIMETHYLARGININE (SDMA/ADMA)	SDMA is an inhibitor of nitric oxide synthase / ADMA interferes with L-arginine in the production of nitric oxide	1.6562e+06	1.59877e+06	2.02656e+06	1.64644e+06	1.96058e+06	1.63339e+06	1.62318e+06	1.39601e+06	1.54296e+06	1.49725e+06	1.56131e+06	1.69613e+06	1.33115e+06	1.54383e+06	1.48924e+06	1.6002e+06	1.307e+06	1.26867e+06	1.41317e+06	1.17956e+06	1.65186e+06	957051	1.34955e+06	1.18371e+06	1.43361e+06	948061	1.69924e+06	1.60337e+06
ETHANOLAMINE	Glycerophospholipid metabolism	67298.3	36633.9	59022.4	65577.3	52452.5	30378.4	33431.8	30447.8	31145.1	29133.3	40748.9	59980.6	36895	52128.6	32458.7	36353.9	41270.1	46624.1	30637.9	33439.8	45605.7	49271.8	39008	30227.3	31355.5	30789.2	31334.4	31246.1
FAD	Riboflavin metabolism	7703.46	4321.89	6089.82	6185.05	6163.77	3999.4	4978.27	4395.96	4316.71	4181.89	5119.57	6796.62	4610.75	5351.14	5719.67	4916	5635.43	3174.38	5109.58	3720.15	5411.62	6776.92	5557.19	5605.2	5110.74	5394.3	5033.38	4165.48
FRUCTOSE 1,6-BISPHOSPHATE	Phenylalanine, tyrosine and tryptophan metabolism	11760.1	1890.61	5743.57	4541.49	4413.78	1936.79	5850.43	405.848	1977.2	287.692	2638.25	12394.1	2407.13	4133.05	839.932	636.541	581.937	449.861	1115.76	1192.28	926.449	10850	1055.34	1361.72	913.413	1282.31	620.869	882.611
FRUCTOSE 6-PHOSPHATE	Glycolysis / Gluconeogenesis	74054.4	94059.7	47337.7	29670.6	35485.4	72723.9	65086.4	97971.6	96164.8	85248.7	81644.3	70967.1	68344.6	88108.7	64363.2	86363.7	59221.2	80407.4	85088.7	87757.8	74319.5	53904.3	35452.1	40020.7	45834.4	41739	95608.4	105489
GAMMA-AMINOBUTYRATE	Arginine and proline metabolism	17929.3	16309.4	13776.7	18144.4	18059.4	14530.1	12137.5	14084.6	15299.5	12980.9	10367.9	16985.3	13333.5	15007.9	13892.5	12836.1	9912.11	13368.8	13475.2	14515.3	13075.1	16791	16632.6	14596	16150	12673.3	11961	11630.8
GLUCONATE	Pentose phosphate pathway	52078.2	43714.4	45684.5	46992.2	44406.5	42552.2	44104.5	51585.3	49994.3	43338.5	45451.2	58770.4	45415	51952.4	39501.9	45738	41797	40097.2	51896.3	37257.6	44091.3	44637.5	55121	59425.8	62407.9	62315.6	47840.7	41468.7
GLUTAMATE	Alanine, aspartate and glutamate metabolism	4.09317e+06	4.88798e+06	5.08265e+06	4.96011e+06	5.34735e+06	3.96552e+06	4.9219e+06	3.91758e+06	3.70142e+06	3.73917e+06	4.01646e+06	4.36311e+06	3.9608e+06	4.46674e+06	4.36387e+06	4.87128e+06	4.33989e+06	4.58079e+06	4.90212e+06	3.88988e+06	4.21829e+06	3.43814e+06	3.753e+06	3.49749e+06	3.90437e+06	3.31991e+06	4.8261e+06	4.55702e+06
GLUTAMINE	Alanine, aspartate and glutamate metabolism	1.68449e+07	1.05821e+07	1.26782e+07	1.23056e+07	1.22227e+07	1.24826e+07	1.19346e+07	1.32777e+07	1.24528e+07	1.3163e+07	1.30686e+07	1.37443e+07	1.14731e+07	1.18141e+07	1.38035e+07	1.38704e+07	1.35199e+07	1.21277e+07	1.19332e+07	1.30672e+07	1.47381e+07	1.18542e+07	1.39292e+07	1.44627e+07	1.26128e+07	1.21307e+07	1.11811e+07	1.06465e+07
GLUTATHIONE OXIDIZED	Glutathione metabolism	34710.8	32168.4	34361.3	36898.1	32902.3	14561.1	38598	36018.1	54484.7	24919.3	27648.2	20594	57094.4	29147.5	46523.4	42282.5	45332.8	47668.4	55341.2	27327.7	32966	28063.3	31854.9	40081.3	23752.4	28034.1	26064.7	32558.1
GLUTATHIONE REDUCED	Glutathione metabolism	2.03551e+06	1.77083e+06	1.58881e+06	1.41162e+06	2.27691e+06	2.45546e+06	1.82559e+06	2.33235e+06	2.44214e+06	2.57316e+06	2.3885e+06	1.82518e+06	2.01437e+06	2.38684e+06	2.3553e+06	1.97499e+06	2.31085e+06	2.04725e+06	2.7421e+06	2.68814e+06	2.01867e+06	1.85934e+06	2.2605e+06	2.55544e+06	2.39854e+06	2.25257e+06	2.36829e+06	2.01302e+06
GLYCERATE	Pentose phosphate pathway	6619.87	3934.1	5987.38	4158.44	5029.94	4764.03	4936.18	4890.45	4357.74	4470.12	6137.7	7951.89	3633.33	4901.38	4486.56	4642.99	4512.26	4424.88	4587.45	5073.22	5520.75	4711.58	4132.72	3967.65	3767.95	3868.34	4733.86	4194.19
GLYCEROL 3-PHOSPHATE	Glycerophospholipid metabolism	227203	196792	247263	212683	219995	235378	216827	242712	248534	226770	240929	187232	172281	215547	177484	167378	141560	188387	164933	154326	212769	149920	131161	146943	128292	114289	190647	192462
GLYCINE	Glycine, serine and threonine metabolism	197808	172377	201212	184940	191206	166557	165635	145822	154359	158277	209543	172309	155588	172551	140826	149743	131691	127606	140656	123026	159198	132976	162369	156551	162810	137758	180067	168694
GUANIDINOSUCCINATE	Urea cycle	667.031	606.923	835.838	520.08	749.233	609.357	750.229	470.627	603.668	700.179	1231.57	803.709	761.695	537.352	474.247	965.062	783.976	520.918	824.417	516.084	880.453	277.768	627.653	884.03	602.176	530.002	582.801	845.613
GUANINE	Purine metabolism	259823	199132	278238	330739	269065	178102	207034	146678	171231	143432	216282	190898	152788	177927	216953	283921	266297	193307	195431	197396	242456	195872	154479	169111	134301	178732	208808	162477
GUANOSINE	Purine metabolism	2504.07	4048.63	4107.79	6986.36	4805.29	2235.07	1233.75	3972.85	3076.07	3959.98	1822.11	1754.84	1898.24	1257.77	4536.86	5335.63	4483.13	4407.56	4145.56	2825.06	3889.78	1757.66	3767.92	3385.99	3562.04	4655.92	3815.92	4302.87
GUANOSINE DIPHOSPHATE MANNOSE	Fructose and mannose metabolism	10819.5	6578.3	7445.49	7349.86	7825.03	5652.09	6493.6	8406.25	7946.51	7326.95	7646.92	10216.5	6735.37	7290.85	5963.86	5823.91	5141.7	5483.56	6022.33	5083.06	4812.02	9615.33	6923.29	8478.65	7195.01	7209.17	6391.62	6648.51
GUANOSINE MONOPHOSPHATE	Purine metabolism	72557.7	7231.69	105834	123383	114001	7964.1	22812.5	6473.63	2463.49	5422.75	10425.4	76886.9	8263.77	15026.2	10012.8	4589.08	6700.96	3315.09	7437.38	6568.99	6720.77	77383.8	7705.49	6641.12	7729.02	7703.75	5375.16	7297.95
HEXANOYLCARNITINE	Beta-oxidation	114592	186937	167063	131146	163472	159431	187470	151798	169736	155939	181094	104054	204022	179348	205532	215087	189836	204095	209740	192027	186225	90174.8	165254	131226	138421	126334	199827	203902
HEXOSE 1-PHOSPHATE	Glycolysis	149706	266542	97124.9	62266.2	96162.5	196731	192271	320317	250450	279625	241559	154478	186819	231570	204056	244197	208753	258831	303429	265671	232574	110647	113691	117609	128091	135725	297383	301408
HEXOSE 6-PHOSPHATE	Glycolysis	135552	202234	65468.8	36475.7	45911.9	128928	132602	205371	184675	198496	192118	91178.4	147663	144516	151152	212428	162411	180819	180622	154489	161146	68229.9	69089	71184.4	88453.3	72695.1	208768	231726
HEXOSE INCLUDING ALPHA-GLUCOSE	Glycolysis	8089.4	2456.89	2293.12	1502.97	2167.96	4547.41	4329	3758.03	2993.38	3280.33	5665.23	5518.76	3864.52	3162.95	3353.79	4145.14	5728.16	4565.33	3986.15	3266.26	6528.71	4414.32	7010.55	8947.47	7519.43	8127.72	5612.41	3193.27
HIPPURATE	Phenylalanine metabolism	28897.2	3521.49	4073.92	2513.34	3299.72	3834.44	4257.44	2916.3	2530.97	3992.84	6480.52	21853.7	3899.56	2996.93	3521.88	4980	5500.09	3916.97	3082.57	2825.67	5868.75	13506.1	18027.7	32583.2	21682.1	26902.3	4599.68	3263.2
HISTIDINE	Histidine metabolism	571966	297573	930100	567539	514013	548939	482627	356207	330827	426590	688306	424608	416280	387522	350171	543242	540906	351729	416128	282934	432039	144516	288111	280759	169415	209665	327697	362480
HOMOGENTISATE	Phenylalanine, tyrosine and tryptophan metabolism	805.049	510.621	588.607	518.524	580.727	592.44	789.133	644.154	350.035	395.713	571.388	877.005	493.118	507.828	466.184	493.979	527.77	699.955	435.501	410.69	407.222	335.307	580.227	502.643	544.414	444.925	503.277	239.604
HYDROXYPHENYLLACTATE	Phenylalanine, tyrosine and tryptophan metabolism	34625.9	22929.1	23320.5	23429.8	25525.2	22683.6	23204.7	20983.7	21542.3	21285.7	25969.5	33333.2	21736.9	24250.5	19883.9	23255.4	18829.9	18245.5	20673	17576.4	20990.8	28893.4	31321.6	28808.8	29098.7	30340.3	23180.7	23467.1
HYPOTAURINE	Taurine and hypotaurine metabolism	10689.2	16217.9	15500.8	14912	15886.6	16186.7	14987.3	15830.7	16062.5	16895	18699.1	11614	14804	16532.9	18094.1	19307.9	15619.8	16195.1	16049.3	17062.6	18584.3	8372.38	12101.8	11580.6	12045.4	11528.8	18235.6	17168.8
HYPOXANTHINE	Purine metabolism	55461.6	34903.4	131182	177501	99114	38633.5	36458.4	31955.2	32858.8	33594.9	44933	53830.9	37951.3	36489.4	59546.6	65851.4	57177.3	49307.9	40040.1	39924.1	44312.6	45661.1	25564.6	28932.6	26100.5	33060.1	46469.1	38054
INOSINE	Purine metabolism	27006.3	27978.7	156084	377080	109396	13855.3	5736.05	24291.2	21122.7	25527.1	10973.7	21343.1	13538.5	8499.83	59362.9	68831.3	62644.7	30826.3	35734.9	31689.9	30331	27660.6	37270.5	30210.2	32044.1	39511.3	27012.7	29154.2
ISOCITRATE	TCA cycle	1538.63	2287.66	1292.25	2065.77	2567.4	627.703	1026.33	3017.38	2702.31	1894.71	221.361	2729.45	938.249	1777.85	3133.38	1679.89	878.323	2160.29	2146.89	2537.85	1120.11	4721.85	2802.06	1223.65	2715.13	1406.05	1453.36	1705.87
ISOLEUCINE	Valine, leucine and isoleucine metabolism	452772	350082	426218	437349	462041	405250	337706	294494	308008	370743	413987	409998	312730	336330	384746	438102	424014	366072	398691	384171	418621	309560	330948	378838	329211	379350	385405	366855
ISOVALERYLCARNITINE	Beta-oxidation	546282	2.03708e+06	2.36729e+06	2.36391e+06	2.55735e+06	1.9199e+06	2.3296e+06	1.943e+06	2.31683e+06	2.12099e+06	2.75554e+06	552188	2.27625e+06	2.18075e+06	2.20101e+06	2.23847e+06	1.97872e+06	2.21286e+06	2.02327e+06	2.07326e+06	2.42406e+06	453289	554962	448983	470236	456042	2.07653e+06	2.09608e+06
KYNURENATE	Phenylalanine, tyrosine and tryptophan metabolism	1229.94	763.67	1261.25	553.38	765.322	916.362	1158.33	761.238	682.224	1058.07	976.96	982.249	966.612	802.169	624.721	1015.2	927.32	827.729	819.931	622.959	961.47	869.452	715.966	1106.66	1080.65	1025.51	979.596	780.74
KYNURENINE	Phenylalanine, tyrosine and tryptophan metabolism	1214.6	1229.41	1773.14	1683.7	1524.19	1774.61	1665.94	899.208	1487.37	1443.29	2175.33	1173.68	1243.44	1427.53	890.529	1657.22	1364.22	1225.3	1038.33	1062.92	1748.48	935.808	1075.48	825.894	994.572	729.49	1334.71	1579.64
LACTATE	Glycolysis	57949.8	26154.8	45585.9	42919.7	41886.9	31611	35342.7	27650.3	24143.1	30821.4	38657.6	52501	28208.9	28167.9	29893.3	34137.7	33892.6	29049.7	25989.6	28991.5	34545.5	41319.7	34385.1	42397.1	34519.1	40043.7	34170.7	28664.1
LACTOSE	Galactose metabolism	152101	187289	182469	243893	345608	167215	100943	285109	246148	199120	267230	437768	180101	532076	209358	304267	331296	183941	124627	186901	186180	442681	378334	605362	433474	237876	208705	191304
LAUROYLCARNITINE	Beta-oxidation	460472	1.97592e+06	827580	746925	817830	1.09163e+06	1.09397e+06	1.09789e+06	1.23585e+06	1.05147e+06	874810	467961	1.00551e+06	942362	1.74618e+06	1.94172e+06	1.9662e+06	1.72629e+06	1.63561e+06	1.68327e+06	1.47662e+06	427595	946743	720506	716917	683520	1.80773e+06	1.56319e+06
LEUCINE	Valine, leucine and isoleucine metabolism	133421	102585	186733	157951	176251	113604	124867	71228.2	76566.5	89449.3	163380	103577	101152	97297.6	138355	174195	168988	122571	114293	128167	159473	92596.8	81606.7	93540	74839.4	87059.3	117912	98801.2
LYSINE	Lysine metabolism	376294	377096	576593	534413	584351	331155	380990	247159	340085	280611	394805	333818	401355	414541	262410	370985	320661	274349	297738	258201	387641	302605	206077	184036	178987	162890	350973	284521
MALATE	TCA cycle	1.93519e+06	1.2515e+06	2.05706e+06	2.02179e+06	2.10888e+06	1.18053e+06	1.31284e+06	1.00118e+06	1.04301e+06	1.02147e+06	1.19833e+06	1.96285e+06	1.14923e+06	1.25021e+06	1.30082e+06	1.4047e+06	1.18382e+06	1.34574e+06	1.17953e+06	1.27118e+06	1.28896e+06	1.81234e+06	1.25906e+06	1.24774e+06	1.24661e+06	1.31739e+06	1.4279e+06	1.36337e+06
METHIONINE	Cysteine and methionine metabolism	117959	86984.5	138822	128871	128960	112542	105288	77809.4	80488.5	90336.9	125994	119134	86214.4	96052.1	111128	131325	112994	103924	107782	105481	117410	86267.6	82532.8	100217	72901.5	89742.9	99525	81670.1
METHYLGUANIDINE		4591.37	4412.09	4852.02	4632.43	6737.96	4505.01	4470.76	2701.47	3301.34	3249.33	3033.88	3571.03	2892.71	3424.08	4860.28	5610.72	4259.86	3938.01	3787.49	3454.54	4666.09	2492.52	3582.02	3839.4	3913.77	3928.86	4498.83	4026.66
METHYLTHIOADENOSINE	Cysteine and methionine metabolism	5.3248e+06	5.33184e+06	4.86257e+06	5.09235e+06	5.66153e+06	4.2503e+06	5.35697e+06	4.68004e+06	4.99735e+06	4.57104e+06	4.18474e+06	4.94737e+06	5.19457e+06	5.35661e+06	5.59274e+06	5.27134e+06	5.79173e+06	4.65416e+06	5.00248e+06	4.33709e+06	4.83543e+06	4.87716e+06	5.08439e+06	4.46875e+06	4.57477e+06	4.16766e+06	5.21317e+06	5.09943e+06
MYRISTOYLCARNITINE (TETRADECANOYLCARNITINE)	Beta-oxidation	1.72395e+06	5.72013e+06	3.25374e+06	2.67926e+06	3.05777e+06	3.4148e+06	3.8494e+06	3.28648e+06	4.04977e+06	3.25897e+06	3.3816e+06	2.03758e+06	4.17819e+06	4.03437e+06	6.21437e+06	6.55761e+06	7.15922e+06	5.42677e+06	5.34331e+06	5.74263e+06	4.48437e+06	1.48484e+06	2.7602e+06	2.18188e+06	2.19788e+06	1.88141e+06	5.05144e+06	4.63095e+06
N-ACETYLALANINE	Detoxified version of D-alanine. D-Amino acids inhibit the growth of S. cerevisiae	4.68517e+06	3.10245e+06	4.69152e+06	4.08664e+06	4.39539e+06	3.11848e+06	2.96043e+06	2.2061e+06	2.89082e+06	3.16277e+06	2.75337e+06	4.13194e+06	3.0074e+06	3.13802e+06	2.29189e+06	3.18095e+06	2.43644e+06	2.21795e+06	2.59046e+06	2.27057e+06	2.74178e+06	2.77763e+06	2.91242e+06	2.46774e+06	2.78712e+06	2.41874e+06	2.88301e+06	3.01966e+06
N-ACETYLASPARTATE	Alanine, aspartate and glutamate metabolism	152006	104117	132940	119218	132749	110301	103787	95674.2	98927.4	108852	114434	152244	101249	119059	92445.7	97782.5	82603.6	79770.5	85419.2	99436	103917	113047	128344	135319	134266	120700	110246	99928.6
N-ACETYLGLUTAMATE	Arginine biosynthesis	1.78357e+06	1.68486e+06	1.95395e+06	1.97597e+06	2.06492e+06	1.86404e+06	1.84458e+06	1.81981e+06	1.66367e+06	1.63491e+06	2.01899e+06	2.15633e+06	2.16898e+06	1.91686e+06	1.78812e+06	1.95325e+06	1.82807e+06	1.91009e+06	2.02134e+06	2.0714e+06	2.03094e+06	1.82169e+06	2.10202e+06	1.87255e+06	1.70624e+06	1.89484e+06	2.05284e+06	2.05431e+06
N-ACETYLLEUCINE	Valine, leucine and isoleucine metabolism	505159	496893	396819	436590	356541	383122	387175	328991	359635	357589	328669	525215	364467	333319	371613	370207	374170	359967	324401	341760	369817	540852	590849	480017	511404	552832	428132	432361
N-ACETYLMANNOSAMINE	Amino sugar and nucleotide sugar metabolism	178556	15784.1	89429.5	62673.7	65191.5	18507.3	96375.6	21359.1	23445.6	29225.7	64841.7	229928	46638.6	39974.1	31787.9	26796.7	34768.6	24729.8	31314.4	28396.9	25624.8	93270.4	25766.2	25218.2	17235.5	20549.2	16824.9	16378.8
N-ACETYLNEURAMINATE	Amino sugar and nucleotide sugar metabolism	84834.7	304815	148769	117512	118499	158311	139185	245373	245018	240088	101046	67434.2	72870.6	101111	306484	431419	272558	325765	274187	260002	290503	63795.2	162545	164504	200438	183820	271638	290983
N-ALPHA-ACETYLLYSINE	Amino acid metabolism	5873.77	4625.69	4704.88	4813.07	4700.98	4532.83	5402.73	4339.76	3945.7	4668.64	5865.13	4669.44	5299.63	4885.09	5276.69	5163.68	7787.76	6017.89	4092.07	3989.61	5589.27	2828.2	3357.15	4635.5	4193.05	4383.05	6357.11	5515.17
N-FORMYLMETHIONINE	Cysteine and methionine metabolism	775746	593105	543099	561171	621632	573055	536467	629957	648710	599963	670504	679678	648723	664731	608657	669181	624159	591039	655470	522366	599644	590655	575401	593479	669681	597860	668997	580224
N,N,N-TRIMETHYLLYSINE	Lysine metabolism	13640.9	1588.28	7351.65	4328.08	5863.67	1928.88	6331.11	4344.83	4476.81	4718.43	2812.93	10922.6	3011.02	3039.43	4460.45	3784.69	2987.91	2952.16	1875	2126.72	1496.63	9137.23	6609.71	7560.48	6820.23	5981.98	1312.94	1857.11
NAD	Nicotinate and nicotinamide metabolism	77454.6	66071.5	67156.3	51607.5	68873	64465.9	53036.9	76048.7	81991.1	79459.3	101433	89610.7	72016.4	67299.6	63372.3	66178.8	70485.2	77603.4	88100.2	82501.5	82977.7	75779	46578.3	55839.8	65238.9	49780.2	83421.8	82582.7
NADH	Oxidative phosphorylation	48864.7	28080.2	57176.2	64046.2	48207.4	22660.9	31743.5	19266.2	5339.14	14696.2	4007.11	31871.7	13537.2	16354.1	37608.2	33266	19817.7	12838.8	4882.68	8123.66	6499.23	24565.5	41269.9	38704.6	35766.3	43110.7	23726.3	30419.4
NADP	Nicotinate and nicotinamide metabolism	15862.1	12978	13967.3	12196.7	14328.2	12854.7	12642	10923.2	11560.6	12310.2	12499.2	17239.8	12734.4	13016.5	12560.1	13771.5	10984.2	17550.6	11336	10387.1	13869.3	10836.2	15902.4	14780.7	14868.9	13336	12797.9	11566.5
NADPH	Nicotinate and nicotinamide metabolism	52173.9	35744.8	42239.7	38351.3	42506.9	42864.4	40335	35900.1	33288.1	35663.6	38815.8	54211	29947.1	39508.4	32454.4	38300.6	31551.7	29102.1	34812.4	35720.4	35176	38798.1	49588.5	45643.7	45354.6	41719.1	37325.4	37106.4
NICOTINAMIDE	Nicotinate and nicotinamide metabolism	1.89071e+07	4.02552e+06	1.97718e+07	2.3225e+07	2.06489e+07	4.02665e+06	1.10155e+07	3.49875e+06	3.80396e+06	3.62897e+06	8.47718e+06	1.89399e+07	7.95197e+06	8.18818e+06	4.50873e+06	3.87402e+06	4.50002e+06	3.13168e+06	4.28751e+06	2.40343e+06	3.49599e+06	1.68398e+07	3.31476e+06	3.4075e+06	3.02178e+06	3.33901e+06	4.06905e+06	4.19075e+06
NICOTINATE	Nicotinate and nicotinamide metabolism	4213.26	4956.74	10817.5	6125.15	7770.47	5812.1	5435.2	4699.04	5068.46	9779.69	6531.38	6476.61	6130.56	6409.87	4271.44	5054.18	3463.89	11597.8	6163.85	15845.4	11843.6	6315.4	4549.34	8393.89	6440.26	5078.62	7078.03	5752.69
NICOTINIC ACID ADENINE DINUCLEOTIDE PHOSPHATE	Nicotinate and nicotinamide metabolism	8226.33	4522.61	9715.91	12352.8	8977.62	4444.5	6372.73	3494.41	512.544	2247.08	283.464	5840.9	1967.82	2723.56	6161.94	6255.81	3964.08	2139.7	661.884	1019.99	997.635	4620.42	7230.78	5535.54	5533.2	7816.44	3889.13	4901.1
O-PHOSPHOETHANOLAMINE	Phosphoethanolamine metabolism	217915	419377	285458	262833	360188	340156	406587	345652	375847	321181	383167	209890	298583	289615	403503	498958	438287	460348	429590	413348	376261	153566	231922	232429	225236	233641	497377	459460
OCTANOYLCARNITINE	Beta-oxidation	48217.7	60553.3	60211	53446	54531.8	55730.5	61187.4	72382.1	64893.5	61843.7	64955.4	57903.3	70147.8	70787.5	70680.3	79271.6	67297	70742.4	72008.8	63108.8	62915.4	57061.8	54050.9	42208.6	55631.2	57189.2	62622	74357.4
OPHTHALMATE	Cysteine and methionine metabolism	2363.7	2213.19	1936.68	2062.35	2878.07	2692.43	2042.08	1826.5	2128.91	2060.43	2014.61	2464.68	1624.44	2090.42	2453.4	3124.15	2251.37	2166.79	2451.36	2709.35	3025.3	1454.84	2066.27	1810.94	2455.1	1577.22	2143.76	1613.68
OROTATE	Pyrimidine metabolism	46179.4	29715.2	58165.7	59337.5	64684	24691.2	29678	13794.6	15247.4	14756.9	25287.3	39929.6	19441.6	23663.5	42761.6	51781.6	44067.9	34056.2	39545.5	33513.3	38671.9	40472.9	16609.5	21425.4	19005.8	17071.9	27328.1	28809.2
OXOGLUTARATE	TCA cycle	30800.1	44005.9	25749.9	26748	27339.9	56533.8	22168.7	44768.5	45342.6	53664.6	30253.4	44611.8	26651.2	26626.7	48872.4	57728.2	47225.1	52018.8	63056.8	67625.7	60695.6	40607.1	75312.4	76087.5	77603.8	85718.6	56299.6	50603.9
P-HYDROXYPHENYLACETATE	Tyrosine metabolism	6.74346e+06	8.47499e+06	1.04092e+07	9.79229e+06	1.03538e+07	6.67109e+06	7.87377e+06	5.15735e+06	6.11995e+06	4.92085e+06	6.19331e+06	7.35361e+06	7.04105e+06	8.13515e+06	1.05511e+07	1.06192e+07	1.07126e+07	9.92931e+06	9.749e+06	9.57816e+06	7.89574e+06	5.92558e+06	6.39909e+06	4.61082e+06	5.46842e+06	4.73913e+06	8.34683e+06	7.76045e+06
PALMITOYLCARNITINE	Beta-oxidation	2.89688e+06	2.03994e+06	2.42011e+06	2.05655e+06	2.31916e+06	1.94904e+06	2.14783e+06	1.73809e+06	1.94043e+06	2.10467e+06	2.12573e+06	2.96531e+06	2.14977e+06	1.89747e+06	1.98118e+06	2.30983e+06	2.12669e+06	1.57661e+06	2.09847e+06	1.74454e+06	2.08821e+06	2.24128e+06	2.52186e+06	2.45342e+06	2.30991e+06	2.21983e+06	1.88027e+06	1.72483e+06
PANTOTHENATE	Pantothenate and CoA biosynthesis	263436	172257	394859	393936	334635	174401	231620	120410	135003	169112	251252	264695	167689	166887	225764	308720	306197	186159	181138	189337	230614	202093	127349	135639	133744	142044	232128	192624
PHENYLALANINE	Phenylalanine, tyrosine and tryptophan metabolism	109384	19704	48076.7	17227.6	24812.4	22727.9	36116.2	29371.5	31024.8	37229.1	54655.9	105701	38291.3	41444	36717.8	31440.5	31955	36827.3	32553.6	21963.4	33108.7	62424.3	34100.8	31551	33680.5	32682.9	26326.2	24740.4
PHOSPHOENOLPYRUVATE	Glycolysis / Gluconeogenesis	18627.2	32739.1	26372.8	25572.3	30138.5	28448.3	28037.7	43061.7	36954.2	34412.2	31456.7	22071.2	28375.3	31826.5	28466.6	27258	24340.5	25766.6	26840.9	29020.4	19185.4	17670.6	19998.9	16840.3	24354.7	18166.3	26206.2	35156.6
PHOSPHOSERINE	Glycine, serine and threonine metabolism	7075.6	5407.13	6252.43	6453.44	6064.54	5053.07	5239.71	4870.46	4258.8	5694.99	6241.38	6389.07	4902.88	4879.13	6440.22	7694.09	8662.63	4847.23	5624.86	4792.38	5947.19	5567.41	4667.32	5526.32	5865.19	6294.72	5581.08	4096.85
PIPECOLATE	Lysine degradation	192598	332858	320018	306151	292624	273170	258117	221087	256179	240955	313295	204813	270544	299633	240464	288551	303207	247773	253899	241260	294856	155651	159360	154297	174485	153320	273855	268194
PROLINE	Arginine and proline metabolism	2.31224e+07	1.49687e+07	1.67149e+07	1.63371e+07	1.79509e+07	1.8285e+07	1.71968e+07	1.47377e+07	1.58451e+07	1.62857e+07	1.65452e+07	2.25094e+07	1.45398e+07	1.60595e+07	1.43487e+07	1.50617e+07	1.38205e+07	1.35649e+07	1.44861e+07	1.59571e+07	1.67998e+07	1.81384e+07	2.1118e+07	2.1259e+07	1.98827e+07	1.85949e+07	1.55195e+07	1.38967e+07
PROPIOYLCARNITINE	Beta-oxidation	4.16015e+06	4.53431e+06	4.33042e+06	4.19642e+06	4.13493e+06	5.19564e+06	6.45303e+06	4.58599e+06	5.16308e+06	5.79607e+06	5.479e+06	4.6489e+06	5.45392e+06	4.92936e+06	3.45667e+06	4.35115e+06	3.34311e+06	4.38866e+06	4.3648e+06	3.41059e+06	4.73462e+06	3.13147e+06	3.9503e+06	3.22195e+06	4.07048e+06	3.55582e+06	5.18206e+06	4.98298e+06
PUTRESCINE	Arginine and proline metabolism	65444.2	35954	47152.8	33679.4	40567	38875.4	40134.6	41642.1	33521.1	44052.6	66382.2	90408.4	52089.3	47858.5	32578.6	42375.3	48986.2	42886.2	36411.4	26334.9	42468.2	61528.3	65790.9	63542.8	79255.8	82553.5	52925	51657.7
PYRIDOXAL	Vitamin B6 metabolism	15861.4	38927.8	26469.4	17096.5	21093.4	38982.1	34594.1	27773.3	27588	29181	37043.7	15606.6	34329.1	31172.2	34836.2	47546.3	42936.4	36852.6	42644.8	36627.7	51318.7	10465.6	18326.3	25806.8	19610	26500	39254.9	37833.4
PYRIDOXINE	Vitamin B6 metabolism	28966.2	18264	27188.8	16390.3	21253.2	29502.5	29786.8	23389.6	18042.9	31526.2	57542.5	22490.3	27038.5	20681	27313.8	34873.2	41789.6	28941	27774.2	25902.8	39554.9	11100.5	20297.8	35707.8	21604.7	34734.2	33069.3	24234.6
RIBOSE 5-PHOSPHATE	Pentose phosphate pathway	11676.1	1677.39	11081.8	8466.28	10651.1	2566.6	9024.78	1980.99	2218.94	2128.08	12794	11896.7	7841.03	10424.5	1021.15	2092.16	1617.99	1692.31	2236.89	1507.04	1742.63	10889.4	1791.18	1943.6	2143.84	2506.83	2387.68	1907.27
RIBULOSE 1,5-BISPHOSPHATE	Pentose phosphate pathway	294.912	189.622	306.119	209.815	289.282	206.659	203.472	183.555	307.681	284	284.449	221.919	188.667	362.166	282.578	341.698	193.014	259.291	175.68	243.174	472.887	160.955	404.912	237.834	234.538	225.615	346.828	284.531
S-ADENOSYLHOMOCYSTEINE	Cysteine and methionine metabolism	3701.31	1708.75	3290.94	3329.74	3525.95	1877.11	2210.05	1600.86	2074.86	1658.39	2599.28	3768.19	3120.24	2902.51	2309.31	1390.24	3099.11	1925.43	2248.56	2378.54	1397.96	3741.12	1350.04	1097.99	1206.07	1077.19	1678.21	1796.13
S-ADENOSYLMETHIONINE	Cysteine and methionine metabolism	5681.32	4476.58	5785.34	3696.01	6145.07	4330.72	5507.49	5631.7	5317.43	6587.92	8944.47	7347.12	4588.06	5865.99	5477.27	6489.68	5722.46	4486.13	6064.11	4135.05	5543.33	2751.9	2728.62	3797.06	4622.14	3283.47	6479.72	4780.62
SERINE	Glycine, serine and threonine metabolism	1.05881e+06	1.09694e+06	1.25605e+06	1.10237e+06	1.27475e+06	1.1363e+06	1.12456e+06	1.01923e+06	1.07299e+06	1.06625e+06	1.14967e+06	888769	920026	1.08682e+06	1.17391e+06	1.20916e+06	967611	966126	1.11698e+06	1.04746e+06	1.20269e+06	649852	754728	812146	810531	663053	1.06233e+06	1.02751e+06
STEAROYLCARNITINE	Beta-oxidation	1.69267e+06	1.97845e+06	2.44012e+06	2.02142e+06	2.32593e+06	1.60818e+06	2.0008e+06	1.31929e+06	1.56883e+06	1.31725e+06	1.79697e+06	1.85974e+06	1.85003e+06	1.95232e+06	1.84774e+06	2.0424e+06	2.00085e+06	1.84562e+06	1.87523e+06	1.84893e+06	1.71693e+06	1.45306e+06	1.58528e+06	1.28767e+06	1.43474e+06	1.20421e+06	1.97947e+06	1.82841e+06
SUCCINATE	TCA cycle	19422.3	6829.65	28744.5	34153.1	29182.6	5264.69	10784.4	5216.25	6292.59	4379.7	8482.27	20354.3	7200.94	8357	6870.12	8110.34	6564.32	6574.24	5519.84	5539.46	6286.01	17417.4	6242.14	5029.44	6303	6547.55	5951.88	5225.97
TAURINE	Taurine and hypotaurine metabolism	84535.7	69890.9	85941	84321.9	92544	88468	100219	87568.5	89547	87578.4	102728	68521.3	89025.8	89018.8	103591	118688	92502.6	82954.3	98611.7	103735	106357	54244.7	69174.6	73392.3	63292.8	56256.3	80652.1	73856
THIAMINE	Thiamine metabolism	5.96292e+06	7.65633e+06	6.8831e+06	7.13422e+06	8.32871e+06	6.52347e+06	5.9307e+06	5.45674e+06	6.26183e+06	6.31016e+06	5.0482e+06	6.12767e+06	5.82615e+06	7.21898e+06	6.13346e+06	6.51125e+06	5.60939e+06	5.61513e+06	5.94926e+06	6.01935e+06	5.5366e+06	5.28657e+06	5.72568e+06	4.80832e+06	5.41268e+06	4.82163e+06	6.68761e+06	6.38394e+06
THYMIDINE-MONOPHOSPHATE	Pyrimidine metabolism	11024.6	4338.54	11711.5	13018.4	10686.9	3828.42	4382.48	3883.97	5232.37	4515.37	4587.21	7106.02	4600.25	4555.87	4748.61	5782.95	5687.07	3549.77	4401.32	3762.08	3356.98	9133.46	3983.44	3930.87	6191.08	3995.06	5064.53	5056.04
TRANS-4-HYDROXY-PROLINE	Arginine and proline metabolism	35932.6	44852.7	43405.1	38967.8	47276.6	46317.3	46563.7	43928.6	45166.1	42513	37377.3	28588	32661.6	38629.1	40213.1	42987.5	31947.9	38761.7	41513.1	51491.3	38014.2	30595.7	34058.1	39057.2	33615.4	28685.2	41380.1	40694.4
TRIMETHYLAMINE	Methane metabolism	735174	709055	970794	1.00721e+06	1.06546e+06	763712	812477	691056	788804	789545	891512	698644	740930	800060	661060	728668	705917	609042	643886	606818	779866	574325	391246	401245	374354	395932	705964	673311
TRYPTOPHAN	Phenylalanine, tyrosine and tryptophan metabolism	24529.8	15257.4	33673.7	29703	31555.9	15920.1	16910.9	11661.7	15465	12500	20187.3	22233	19329.1	21326	19222.3	18295	17121.9	18137.9	14207.6	14571.7	17097.2	22955.9	13570.9	17756.4	12736	17002.2	19164.9	16676.1
TYROSINE	Phenylalanine, tyrosine and tryptophan metabolism	33177.5	20205.8	35691.5	30204.3	37249.5	21213.9	19724.4	13128.2	13989.3	19343.8	24882.6	32479.5	17744.4	20828.8	24589.9	29739.1	28597.2	23404.1	23914.1	21543.1	26536.2	23906.6	17380.1	19382.2	18434.5	18856.2	19497.4	19839.4
URACIL	Pyrimidine metabolism	34021.1	17786.7	28170.5	23532.8	22038.1	20251.9	19216.7	19213.5	23777.7	18177.2	24106.9	29377.9	21136.3	17193.3	28657.5	34847.4	38501.2	29589	20578.4	22177.4	27551.8	19254.3	22928.9	31162.1	24301.3	31877	29542.9	21123.4
URATE	Purine metabolism	40379.9	41878.1	57262.1	42858.5	44003.4	38188.6	39420.7	44976.1	34111.1	42813	15214.2	56366.3	38415.7	42908	34640.3	30594.6	27337	37542.3	26326.6	27657.7	31902.2	41048.6	35123.4	43620.6	43769.9	64769.1	46709.1	42555.8
UREIDOPROPIONATE	Pyrimidine metabolism	309684	305500	283690	303230	280490	307319	337267	279961	320851	329521	297695	275999	273442	295453	294366	316046	297699	302944	319187	344842	316780	285300	272785	293004	318436	269451	300846	277018
URIDINE	Pyrimidine metabolism	53017.8	27506.6	82752.7	123725	92253.4	29707.2	28059.7	32714	39298.1	28759.5	33079.5	48484.8	32900.1	33740.7	36926.7	42462.4	41362.2	33484.2	36266.1	26680.1	33527.9	43440.4	22839.8	24511.9	23469.4	26229.2	39033.5	33902.9
URIDINE 5'-DIPHOSPHATE	Pyrimidine metabolism	366858	193647	369438	388870	408452	239200	320802	154357	135877	128355	316721	343382	216633	290203	155391	190585	178694	141437	132996	123987	143720	312354	143153	112927	130692	76685.6	181231	173301
URIDINE DIPHOSPHATE HEXOSE	Pyrimidine metabolism	3.24889e+06	3.13534e+06	2.75943e+06	2.36946e+06	2.28854e+06	2.46734e+06	2.48323e+06	3.97951e+06	3.7294e+06	3.24372e+06	3.12738e+06	2.64435e+06	2.94861e+06	3.65891e+06	2.38541e+06	2.56872e+06	2.60527e+06	2.70187e+06	2.7254e+06	2.24027e+06	2.32432e+06	2.44804e+06	1.95909e+06	2.78442e+06	2.66789e+06	2.55218e+06	2.53383e+06	3.20038e+06
URIDINE MONOPHOSPHATE	Pyrimidine metabolism	70758.2	4942.53	87443.4	95238.8	99801.7	5821.2	21629.6	6384.87	6415.65	5412.53	14747.8	76214.5	10332.4	14078.6	8644.92	5575.78	9184.17	5027.57	7633.21	6871.01	7324.35	58304.1	4587.05	6474.96	5707.54	5912.33	5301.79	6651.4
URIDINE TRIPHOSPHATE	Pyrimidine metabolism	10002.3	18279.5	8031.54	5333.97	7265.34	15786.7	12871.4	18523.6	15707.6	14774.7	13060.1	9247.8	10671.2	14095.9	15467.2	18128.6	19523.2	14256.8	13155.1	11611.4	13076.2	7452.66	22164.7	13270.5	18747	17140.9	18235.6	18583.5
VALINE	Valine, leucine and isoleucine metabolism	165903	160200	246278	209001	231288	153237	159187	111184	118484	121517	186765	154434	141858	154049	167852	192074	185665	152475	145857	150816	184741	131934	109933	118721	107086	119214	160594	143447
XANTHINE	Purine metabolism	103385	70499.6	92701.1	86574.9	75674.3	69898.6	69700.3	58889.8	55248.8	68701.7	83743.1	95114.3	73096	57726.2	83910	90938.5	111902	76440.4	77194.5	66999.6	87516.6	74021.2	76834.9	93688.6	74796.7	105388	75646.5	75373.3
XANTHOSINE	Purine metabolism	5584.4	3707.93	5657.87	5295.68	6265.18	3197.21	4638.37	3369.82	3645.78	3245.71	5621.92	5809.51	3922.73	3562.67	8472.75	8283.42	8019.16	7561.79	6620.25	9875.92	4756.76	4177.87	3364.75	5438.33	3897.42	5959.49	4540.77	4233.9
