## Supplemental Table S4 for "Loss of PI5P4Kα slows the progression of a *Pten* mutant basal cell model of prostate cancer"

### Sheet: Table S4
Table S3. GSEA pathways from Fig. 6
pathway	pval	padj	log2err	ES	NES	size	leadingEdge
HALLMARK_ADIPOGENESIS	0.113636	0.333807	0.155242	-0.347862	-1.25534	108	Fabp4 Plin2 Idh1 Gpx4 Prdx3 Aldoa Me1 Ubc Pfkl Pparg Scp2 Acox1 Nabp1 Etfb Adipor2 Cmpk1 Mdh2 Taldo1 Cs Lpcat3 Slc25a1 Ywhag Cox8a Acaa2 Mgst3 Dld Phyh Rtn3 Gphn Reep5 Qdpr Ak2 Ifngr1 Uqcrq Echs1 Ech1 Hadh
HALLMARK_ALLOGRAFT_REJECTION	0.365922	0.492381	0.117766	0.296321	1.05271	50	Ets1 Il6 Npm1 Lif Icam1 Rps3a1 Eif3j1
HALLMARK_ANDROGEN_RESPONSE	0.418462	0.512794	0.11524	0.269416	1.00663	68	Sgk1 Aldh1a3 Dnajb9 Maf Slc38a2 Ube2j1 Tsc22d1 Adamts1 Selenop Steap4 Sat1 Ell2
HALLMARK_APICAL_JUNCTION	0.730486	0.746366	0.0460458	-0.247157	-0.84652	77	Lamc2 Itga2 Wasl Vcl Rras Cnn2 Lima1 Nectin2 Pard6g Myh10 Gnai2 Ywhah Vcan Msn Cldn7 Sdc3 Actn1 Nectin1 Dlg1
HALLMARK_APICAL_SURFACE	0.220137	0.410007	0.118815	-0.482678	-1.24076	17	Mal Atp8b1 Lypd3 Adipor2 Adam10 Efna5
HALLMARK_APOPTOSIS	0.171617	0.366624	0.195789	0.296251	1.1617	86	Hmox1 Il6 Hmgb2 Cdkn1a Lmna Gadd45a Gadd45b Dcn Tgfbr3 Timp2 Mcl1 Emp1 Tnfrsf12a Casp4 Smad7 Dnaja1 Egr3 Sat1 Cav1 Gsn Cth App
HALLMARK_BILE_ACID_METABOLISM	0.168595	0.366624	0.135741	-0.448555	-1.28757	28	Idh1 Idi1 Scp2 Abcd3 Fads2 Npc1 Fads1 Pnpla8 Prdx5 Bcar3
HALLMARK_CHOLESTEROL_HOMEOSTASIS	0.0142765	0.0838744	0.38073	-0.517698	-1.60159	42	Lgals3 Pnrc1 Srebf2 Idi1 Ctnnb1 Ldlr Pparg Cyp51 Fabp5 Fads2 Fdft1 Cpeb2 Hmgcr Scd2 Fasn Clu Mal2 Trp53inp1 Atxn2 Ech1
HALLMARK_COAGULATION	0.295597	0.434159	0.0949752	-0.361389	-1.1271	44	Ctse Mmp14 Trf Ctsh Pdgfb Itga2 Ctsb Crip2 Klf7 Serpine1 Csrp1 Capn5 Gng12 Wdr1 Clu Sparc Sirt2
HALLMARK_COMPLEMENT	0.366667	0.492381	0.0785029	-0.306349	-1.06711	84	Lgals3 Mmp14 Cxcl1 Ctsh Cd55 Usp14 Pdgfb Pim1 Me1 Gmfb Ctsb Atox1 Fdx1 Pik3ca Gnai2 Pla2g7 Dyrk2 Serpine1 Csrp1
HALLMARK_DNA_REPAIR	0.144928	0.353179	0.199915	0.333662	1.25229	64	Bcam Pde4b Impdh2 Trp53 Pcna Srsf6 Taf13 Supt5 Gtf2f1 Ercc2 Alyref Polr1c Pole4 Polr2a Bola2 Ell
HALLMARK_E2F_TARGETS	0.000251124	0.00236057	0.498493	0.49762	1.8788	70	Hmgb2 Myc Cdkn1a Rbbp7 Ube2s Slbp Srsf2 Trp53 Pcna Eed Jpt1 Cks2 Nop56 Ctps Mthfd2 Nolc1 Nasp Hnrnpd Lmnb1 Pole4 Ipo7 Shmt1 Pa2g4 Snrpb Tra2b Smc3 Cdk4 Lyar Nup153 Prps1 Anp32e Pnn Rrm2 Ppp1r8 Tfrc Tbrg4 Nudt21
HALLMARK_EPITHELIAL_MESENCHYMAL_TRANSITION	0.0382916	0.179971	0.282013	-0.418509	-1.4334	77	Ccn2 Basp1 Tpm2 Tagln Mmp14 Cald1 Igfbp2 Acta2 Cxcl1 Pvr Lamc2 Itga2
HALLMARK_ESTROGEN_RESPONSE_EARLY	0.467811	0.523503	0.0655321	-0.285461	-0.998211	86	Msmb Ugcg Aqp3 Bhlhe40 Svil Krt18 Dynlt3 Myof Krt8 Xbp1
HALLMARK_ESTROGEN_RESPONSE_LATE	0.702899	0.734138	0.04707	-0.247042	-0.860525	84	Ugdh Trim29 Dynlt3 Lamc2 Myof Tspan13 Xbp1 Aldh3a2 Etfb Fabp5 Fdft1 Nbl1 Homer2 Perp
HALLMARK_FATTY_ACID_METABOLISM	0.00659357	0.0442711	0.407018	-0.491406	-1.67176	72	Ugdh Odc1 Idh1 Ldha Aldoa Me1 Idi1 Prdx6 Aldh3a2 Acox1 Hsdl2 Fh1 Adipor2 Pdha1 Mdh2 Adh1 Ywhah Trp53inp2 Acaa2 Dld Kmt5a Cpt1a Fasn Mif Mdh1 Etfdh Erp29 Echs1 Serinc1 Ech1 Hadh Ncaph2 Ostc Sucla2 Aldh9a1 Metap1 Aco2 Hadhb Elovl5 Ephx1
HALLMARK_G2M_CHECKPOINT	0.833898	0.833898	0.0799859	0.211798	0.838974	93	Myc Amd1 Ube2s Srsf2 G3bp1 Jpt1 Cks2 Ncl Hspa8 Hnrnpu Nolc1 Nasp Hnrnpd Lmnb1 Ewsr1 Snrpd1 Tra2b Mt2 Cdk4 Dkc1 Dr1 Ythdc1 Upf1 Sfpq
HALLMARK_GLYCOLYSIS	0.0521739	0.204348	0.237794	-0.397369	-1.38416	84	Got1 Cyb5a Pgam1 Idh1 Tpi1 Ldha Aldoa Me1 Egln3 Pfkp Zfp292 Pkm Vldlr Eno1 Mdh2 Taldo1 Ier3 Il13ra1 G6pdx Capn5 Arpp19 Vcan Fam162a Elf3 Sdc3 Dld Gfpt1 Hdlbp Got2 Mif Mdh1
HALLMARK_HEME_METABOLISM	0.492017	0.537786	0.0637845	-0.285866	-0.992428	83	Ctse Aqp3 Btg2 Bnip3l Hagh Ctsb Nfe2l1 Lpin2 Prdx2 Add1 Asns Mgst3 Lrp10 Kdm7a Arl2bp Gde1 Synj1 Adipor1 Rbm5 Atp6v0a1 Arhgef12 Tfdp2
HALLMARK_HYPOXIA	0.0487739	0.204348	0.321776	0.325834	1.33207	110	Ets1 Igfbp3 Hs3st1 Hmox1 Il6 Cdkn1a Hk2 Cavin1 Tiparp Wsb1 Btg1 Dcn Ccn1 Tpbg Cited2 Tes Tgm2 Maff Pygm F3 Errfi1 Adm Plaur Hspa5 Ugp2 Fosl2 Ccng2 Cav1 Slc2a1 Pkp1 Anxa2 Cp Ddit4 Siah2
HALLMARK_IL2_STAT5_SIGNALING	0.313754	0.446861	0.0862866	-0.314324	-1.09841	89	Plin2 Cxcl10 Odc1 Bhlhe40 Anxa4 Hopx Gpx4 Pim1 Csf1 Xbp1 Rgs16 Sh3bgrl2 Irf6 Phlda1 Plec Wls Ckap4 Dennd5a Socs2 P2rx4 Serpinb6a Myo1c Rhob Huwe1 Enpp1
HALLMARK_IL6_JAK_STAT3_SIGNALING	0.407311	0.512794	0.106323	0.3148	1.01863	32	Cxcl2 Hmox1 Il6 Tnfrsf12a
HALLMARK_INFLAMMATORY_RESPONSE	0.150289	0.353179	0.195789	0.327685	1.23167	65	Il6 Hbegf Myc Cdkn1a Pde4b Ahr Sgms2 Lif Tpbg Icam1 Ly6e F3 Sphk1 Adm Raf1 Plaur Itgb8 Fzd5 Nampt Nfkbia Aqp9 Acvr2a Edn1 Atp2a2 Rhog
HALLMARK_INTERFERON_ALPHA_RESPONSE	0.272436	0.426816	0.100991	-0.398446	-1.17554	31	Cxcl10 Csf1 H2-D1 Trim25 Ifi27 Procr H2-T23 Samd9l Helz2 Cd47 Irf2 B2m Nub1 Ncoa7 Psma3 Psme1
HALLMARK_INTERFERON_GAMMA_RESPONSE	0.681009	0.727441	0.0495902	-0.255841	-0.864301	69	Cxcl10 Hif1a Tnfaip2 Gch1 Pim1 Pfkp H2-D1 Trim25 Ifi27 Ptgs2
HALLMARK_KRAS_SIGNALING_DN	0.251908	0.410007	0.138022	0.395655	1.17121	22	Krt4 Sgk1 Tent5c Lgals7 Krt15 Selenop Nr4a2 Pkp1
HALLMARK_KRAS_SIGNALING_UP	0.0378445	0.179971	0.321776	0.412347	1.51388	60	Ets1 Igfbp3 Aldh1a3 Hbegf Tmem176a Spry2 Car2 Sox9 Tmem176b Trib1 Lif Dusp6 Mpzl2 Emp1 Id2 Cpe Plaur Cfh Prdm1
HALLMARK_MITOTIC_SPINDLE	0.103597	0.324604	0.164406	-0.356047	-1.27042	102	Arhgap5 Mid1ip1 Wasl Arfgef1 Net1 Vcl Kif23 Kif5b Flna Cd2ap Cdc42bpa Akap13 Myo9b Rock1 Myh10 Bin1 Clip1 Sptbn1 Arhgap27 Ezr Fgd4 Arhgdia Marcks Nck2 Capzb Cdc42ep4 Wasf2 Dlg1 Pcgf5 Klc1 Smc4 Cdc42 Dst Arhgef12
HALLMARK_MTORC1_SIGNALING	0.100829	0.324604	0.16318	-0.32746	-1.23769	142	Got1 Bhlhe40 Idh1 Acsl3 Tpi1 Ldha Btg2 Igfbp5 Aldoa Me1 Idi1 Egln3 Pitpnb Xbp1 Ldlr Pfkl Gpi1 Vldlr Cyp51 Eno1 Ppa1 Fads2 Sytl2 Fads1 Adipor2 Hmgcr G6pdx Eprs Hprt Asns Scd2
HALLMARK_MYC_TARGETS_V1	1.81040518446394e-05	0.000425445	0.57561	0.416258	1.79825	166	Rps2 Myc Npm1 Ifrd1 Hnrnpc Trim28 Eif4a1 Hnrnpa1 Impdh2 Hnrnpa2b1 C1qbp Srsf7 Aimp2 Srsf2 Gnl3 Rsl1d1 Eif4e G3bp1 Pcna U2af1 Ddx18 Srm Eif3j1 Rnps1 Nop16 Rpl22 Fbl Hnrnpu Hsp90ab1 Nop56 Ctps Kars Pcbp1 Nolc1 Snrpa1 Serbp1 Ddx21 Hnrnpd Srsf3 Pabpc4 Lsm2 Pgk1 Pa2g4 Snrpg Snrpd1 Tra2b Rps10 Cdk4 Ppm1g Ssb Dhx15 Rrp9 Ppia Rack1 Cct3 Sf3b3 Psmb2 Uba2 Etf1 Rpl6
HALLMARK_MYC_TARGETS_V2	6.28008063594904e-07	2.95163789889605e-05	0.659444	0.686943	2.35866	42	Myc Npm1 Hk2 Ppan Mybbp1a Aimp2 Gnl3 Wdr43 Rcl1 Ddx18 Srm Nop16 Tfb2m Pprc1 Nop2 Nop56 Farsa Nolc1 Nip7 Mrto4 Pa2g4 Tcof1 Cdk4 Mphosph10 Rrp12 Rrp9 Grwd1
HALLMARK_MYOGENESIS	0.457143	0.523503	0.0691198	-0.300423	-0.994539	62	Tpm2 Tagln Bhlhe40 Igfbp7 Svil Nqo1 Fst Wwtr1
HALLMARK_NOTCH_SIGNALING	0.252983	0.410007	0.132846	0.421982	1.14888	16	Fzd1 Hes1 Dll1 Fzd5 Notch1 Maml2 Notch2 Cul1 Tcf7l2
HALLMARK_OXIDATIVE_PHOSPHORYLATION	6.68834705026251e-05	0.00104784	0.538434	-0.474391	-1.8109	152	Cyb5a Ldhb Idh1 Ldha Gpx4 Prdx3 Atp5g3 Pdk4 Gpi1 Vdac2 Fdx1 Etfb Fh1 Ndufa6 Pdha1 Vdac1 Mdh2 Cs Ndufv2 Atp6v1g1 Cox8a Vdac3 Cox17 Acaa2 Mgst3 Dld Phyh Ndufc1 Cox7c Cpt1a Uqcrfs1 Atp6v0e Atp5b Atp6v1d Got2 Ndufs2 Ndufa8 Mdh1 Atp5d Etfdh Ndufb3 Tomm22 Uqcrq Ndufa2 Echs1 Afg3l2 Ech1 Cox4i1 Atp5c1 Polr2f Cyc1 Atp5o Sucla2 Grpel1 Uqcrc2 Etfa Aco2 Hadhb Ndufa9 Ogdh Atp5h Atp5j Cox5a Ndufa3 Sdhb Atp6ap1…
HALLMARK_P53_PATHWAY	0.00023168	0.00236057	0.518848	0.43842	1.80097	113	Epha2 Hmox1 S100a10 Hbegf Cdkn1a Rap2b Ier5 Pdgfa Plk2 Osgin1 Zfp36l1 Gadd45a Btg1 Ccnk Hexim1 Lif Slc3a2 Sfn Tsc22d1 Trp53 Pcna Cd81 Rps12 Sphk1 Slc35d1 Eps8l2 Sat1 Cdh13 Jag2 Ddit4 App Baiap2 Tob1 Cebpa Mknk2 Rnf19b Mdm2
HALLMARK_PEROXISOME	0.436421	0.512794	0.0736213	-0.328853	-1.02585	43	Idh1 Idi1 Scp2 Acox1 Abcd3 Fads1 Ctbp1 Prdx5 Ywhah Atxn1 Ech1 Aldh9a1 Elovl5 Fis1 Slc23a2 Slc25a17 Sod2 Mvp
HALLMARK_PI3K_AKT_MTOR_SIGNALING	0.202346	0.396261	0.168238	0.319363	1.17354	59	Cdkn1a Map2k3 Pfn1 Hsp90b1 Sfn Rac1 Eif4e Calr Nfkbib Raf1 Slc2a1
HALLMARK_PROTEIN_SECRETION	0.144118	0.353179	0.138805	-0.367127	-1.25499	75	Krt18 Sh3gl2 Arfgef1 Cltc Tpd52 Arfgap3 Tmed10 Adam10 Arfip1 Stx12 Stx7 Ap3b1 Rab2a Copb1 Scamp1 Yipf6 Uso1 Dst Vamp3 Golga4 Tmed2 Sec31a Egfr Rab14 Ap2s1 Ap3s1 Gnas M6pr Rab9 Sec22b Rab22a Arcn1 Rab5a Gbf1 Abca1 Vps4b Stam Gosr2 Atp6v1h Dnm1l Rer1
HALLMARK_REACTIVE_OXYGEN_SPECIES_PATHWAY	0.238636	0.410007	0.110122	-0.401743	-1.2043	35	Gpx4 Nqo1 Pfkp Stk25 Prdx6 Atox1 Ndufa6 Mgst1 Prdx2 G6pdx
HALLMARK_SPERMATOGENESIS	0.428336	0.512794	0.0770737	-0.358959	-1.00633	24	Slc12a2 Pebp1 Agfg1 Taldo1 Braf Ip6k1 Vdac3 Mast2 Hspa4l
HALLMARK_TGF_BETA_SIGNALING	0.294286	0.434159	0.135002	0.314067	1.10022	48	Id1 Thbs1 Id3 Furin Cdk9 Smad7 Id2
HALLMARK_TNFA_SIGNALING_VIA_NFKB	0.000943479	0.00739059	0.477271	0.381065	1.61938	136	Cxcl2 Sgk1 Il6 Hbegf Myc Fosl1 Cdkn1a Ier5 Pde4b Plk2 Kdm6b Tiparp Cebpb Gadd45a Btg1 Gadd45b Trib1 Map2k3 Fosb Ccn1 Lif Mcl1 Rel Tsc22d1 Zc3h12a Icam1 Id2 Maff Hes1 Klf9 Egr3 Nfat5 F3 Sphk1 Plaur Nr4a2 Gem Fosl2 Sat1 Bcl6 Birc2 Tgif1 Ehd1 Dusp5 Nampt Nfkbia Rnf19b
HALLMARK_UNFOLDED_PROTEIN_RESPONSE	0.0857143	0.30989	0.276501	0.336445	1.31057	82	Npm1 Dnajb9 Cebpb Bag3 Chac1 Eif4a1 Fus Hsp90b1 Atf4 Eif4e Calr Hspa5 Nop56 Ddit4 Mthfd2 Nolc1 Hyou1 Dkc1 Nfyb Rrp9 Herpud1 Sdad1 Exosc10 Imp3 Aldh18a1 Atf6 Eif4a3
HALLMARK_UV_RESPONSE_DN	0.230657	0.410007	0.105521	-0.339096	-1.1678	79	Plpp3 Map1b Bhlhe40 Anxa4 Igfbp5 Nr1d2 Ldlr Pparg Pmp22 Ltbp1 Vldlr Cdc42bpa Atrx Celf2 Atrn Nipbl Serpine1 Sri Mt1 Dlg1 Apbb2 Lamc1 Tgfbr2
HALLMARK_UV_RESPONSE_UP	0.404348	0.512794	0.0734381	-0.297003	-1.03455	84	Mmp14 Igfbp2 Aqp3 Cxcl1 Ago2 Btg2 Aldoa Gch1 Cdo1 Stk25 H2-D1
HALLMARK_WNT_BETA_CATENIN_SIGNALING	0.135	0.353179	0.191892	0.458907	1.31114	19	Myc Fzd1 Trp53 Dll1 Ncstn Jag2
HALLMARK_XENOBIOTIC_METABOLISM	0.179412	0.366624	0.122679	-0.355255	-1.21759	78	Ugdh Cyb5a Idh1 Gch1 Nqo1 Cdo1 Ppard Pdk4 Sar1b Abhd6 Acox1 Npc1 Lpin2 Tnfrsf1a Gsta3 Adh1 Serpine1 Hprt Entpd5 Arpp19 Comt Acp1
