## Supplemental Table S3 for "Loss of PI5P4Kα slows the progression of a *Pten* mutant basal cell model of prostate cancer"

### Sheet: Table S3
	Table S3. Crowley et al. markers for scRNA-Seq module scores
	Module score genes associated with Fig. 5F and S6A to C
subtype	marker_genes
LumA	Gsdma, Tgm4, Pbsn, C1s2, Ren1, Fut9, Ang, Basp1
LumD	Gsdma, Tgm4, Nlrp10, Glb1l2, Tcaf3, Tcaf2, A630095E13Rik
LumL	Mgll, Msmb, Bmpr1b, Tmem64, Gpx3, Mme, Defb10, Sp5, Pcp4, Pdzk1, Upb1, AY761184, Cbs, Gramd3, Pde4b, Gstz1, Ggt1
LumV	Trpv6, Abo, Slc26a4, Csta1, Dcaf12l1, Crabp1, Adi1, Pigr
LumP	Clu, Tspan8, Lrrc26, Nupr1
PrU	Tacstd2, Aqp3, Krt5, Gsn, Dapl1, Anxa8, Col17a1, Fxyd4
Basal	Krt14, Scpep1, Dlk2, Col18a1, Fmod
NE	Syp, Chga, Syt7
